# Sex chromosome turnover in African annual killifishes of the genus *Nothobranchius*

**DOI:** 10.1101/2024.03.25.586567

**Authors:** Monika Hospodářská, Pablo Mora, Anna Chung Voleníková, Ahmed Al-Rikabi, Sergey A. Simanovsky, Tomáš Pavlica, Marie Altmanová, Karolína Janečková, Jana Štundlová, Nikolas Tolar, Marek Jankásek, Matyáš Hiřman, Thomas Liehr, Martin Reichard, Eugene Yu. Krysanov, Petr Ráb, Christoph Englert, Petr Nguyen, Alexandr Sember

## Abstract

Sex chromosomes of teleost fishes often have low levels of differentiation and undergo frequent turnovers. Annual *Nothobranchius* killifishes comprise representatives with male-heterogametic XY or X_1_X_2_Y sex chromosome systems, scattered across their phylogeny, nested within species lacking cytologically detectable sex chromosomes. They thus provide a suitable system to study sex chromosome evolution and turnover. Here, we combined molecular cytogenetics and genomic analyses to examine several multiple sex chromosome systems in *Nothobranchius* spp. and their outgroup *Fundulosoma thierryi*.

We used fluorescence *in situ* hybridization with three sex chromosome-specific painting probes and bacterial artificial chromosomes (BAC) bearing eight orthologues of genes found to be repeatedly co-opted as master sex determining (MSD) genes in fishes. Our results suggest at least four independent origins of sex chromosomes in the genus *Nothobranchius*. The synteny block carrying *amhr2* gene was shared by X_1_X_2_Y systems of *N. brieni*, *N. guentheri* and *N. lourensi*, but the autosomal additions and the overall neo-Y chromosome structure differed among these species. On the other hand, *gdf6* gene was localized to neo-Y of *F. thierryi*. None of the mapped MSD gene candidates seems to determine sex in *N. ditte*.

We further sequenced genomes of *F. thierryi* female and *N. guentheri* male by long-read platforms and performed analyses of male and female Pool-seq data and coverage to delimit their non-recombining regions, determine degree of their differentiation, and thus complement the cytogenetic data in assessing potential MSD genes. We found low level of sex chromosomes differentiation in *F. thierryi.* In *N. guentheri*, however, we identified two distinct evolutionary strata on neo-Y. The *amhr2* gene resides in the younger stratum and has low allelic variation, which questions its role in sex determination.
