## Supplementary material for "Sex chromosome turnover in African annual killifishes of the genus *Nothobranchius*": Hospodarska_et_al_2024_Supplementary_Table_2

### Sheet: Fundulosoma thierryi ONT
Hospodářská et al. 2024 Supplementary Table 2: Fundulosoma thierryi and Nothobranchius guentheri long-read genome sequencing, raw data
ONT raw reads Fundulosoma thierryi female			Illumina raw reads Fundulosoma thierryi
General summary
Mean read length	19,165.7		Filename	Nthi_ShortReads_Concatenated.fq.gz
Mean read quality	12.0		File type	Conventional base calls
Median read length	13,717.0		Encoding	Sanger / Illumina 1.9
Median read quality	12.2		Total Sequences	902296328
Number of reads	2,895,020.0		Sequences flagged as poor quality	0
Read length N50	33,246.0		Sequence length	150
STDEV read length	17,592.4		%GC	42
Total bases	55,485,189,972.0

### Sheet: Nothobranchius guentheri PacBio
Hospodářská et al. 2024 Supplementary Table 2: Fundulosoma thierryi and Nothobranchius guentheri long-read genome sequencing, raw data
Nothobranchius guentheri male, PacBio
Statistics	Raw data	> 3K ONLY	> 5K ONLY
Number o reads	4,853,133	4,198,477	3,901,090.0
Mean read length (bp)	22,672.6	26,008.1	27,687.2
N50 (bp)	37,456.0	37,652.0	37,928.0
Total bases	110,032,915,262.0	109,194,334,280.0	108,010,161,769.0
Est. Coverage (for 1.9 Gb)	57.91x	57.47x	56.85x

### Sheet: Genome size estimation
Hospodářská et al. 2024 Supplementary Table 2: Fundulosoma thierryi and Nothobranchius guentheri long-read genome sequencing, raw data
Genome size estimation Fundulosoma thierryi				Genome size estimation N. guentheri
property	min	max		property	min	max
Homozygous (aa)	99.8%	99.8%		Homozygous (aa)	99.77%	99.75%
Heterozygous (ab)	0.19%	0.19%		Heterozygous (ab)	0.23%	0.25%
Genome Haploid Length	828,095,593 bp	829,018,997 bp		Genome Haploid Length	741,793,291 bp	742,999,203 bp
Genome Repeat Length	147,680,019 bp	147,844,696 bp		Genome Repeat Length	218,247,327 bp	218,602,126 bp
Genome Unique Length	680,415,574 bp	681,174,301 bp		Genome Unique Length	523,545,964 bp	524,397,078 bp
Model Fit	80.86%	95.09%		Model Fit	73.56%	98.3%
Read Error Rate	0.21%	0.21%		Read Error Rate	0.11%	0.11%
